# A pan-MHC reference graph with 246 fully contiguous phased sequences

**DOI:** 10.1101/2023.09.01.555813

**Authors:** Liza Huijse, Solomon M. Adams, Joshua N. Burton, Julianne K. David, Russell S. Julian, Galit Meshulam-Simon, Harry Mickalide, Bersabeh D. Tafesse, Verónica Calonga-Solís, Ivan Rodrigo Wolf, Ashby J. Morrison, Danillo G. Augusto, Solomon Endlich

## Abstract

The major histocompatibility complex (MHC) is a region of the human genome that is key to immune system function but sometimes refractory to genomic analyses due to extreme polymorphism and structural variation. We performed targeted long-read sequencing and *de novo* assembly of MHC to create 246 highly accurate, fully contiguous, and phased full-length sequences, mostly from data provided by the Human Pangenome Reference Consortium (HPRC). We identified alleles at high resolution across 39 loci including the class I and II HLA (human leukocyte antigen) genes, discovering 1,246 putative novel allele sequences. We identified copy number variation in the *C4A* and *C4B* genes and found significant linkage disequilibrium between *C4A∼C4B* haplotypes and 14 MHC loci. We build our sequences into a novel “pan-MHC” reference graph, and we demonstrate that this improves the accuracy of short-read variant calling. Our haplotypes and graph contain significantly more population diversity than preexisting MHC sequences, thus improving the prospects for global health equity in this clinically important genomic region.
