## Supplementary Table 1 for "A pan-MHC reference graph with 246 fully contiguous phased sequences"

HG00099
HG00140
HG00280
HG00323
HG00408
HG00423
HG00438
HG00558
HG00597
HG00609
HG00621
HG00639
HG00733
HG00735
HG00738
HG00741
HG01074
HG01081
HG01099
HG01106
HG01109
HG01123
HG01175
HG01192
HG01243
HG01255
HG01258
HG01346
HG01358
HG01361
HG01433
HG01442
HG01496
HG01928
HG01934
HG01943
HG01952
HG01978
HG01981
HG01993
HG02004
HG02015
HG02027
HG02040
HG02055
HG02056
HG02071
HG02074
HG02080
HG02083
HG02109
HG02129
HG02132
HG02145
HG02148
HG02155
HG02165
HG02257
HG02258
HG02273
HG02280
HG02293
HG02300
HG02451
HG02486
HG02523
HG02559
HG02572
HG02602
HG02615
HG02622
HG02647
HG02683
HG02698
HG02717
HG02735
HG02738
HG02809
HG02922
HG02965
HG02976
HG03017
HG03041
HG03098
HG03130
HG03139
HG03195
HG03209
HG03225
HG03239
HG03471
HG03486
HG03492
HG03516
HG03540
HG03579
HG03654
HG03669
HG03688
HG03710
HG03834
HG03927
HG03942
HG04115
HG04184
HG04199
HG04204
HG04228
HG06807
NA18522
NA18612
NA18906
NA18971
NA19043
NA19240
NA20129
NA20300
NA20752
NA20805
NA20905
