## Supplementary Table 2 for "A pan-MHC reference graph with 246 fully contiguous phased sequences"

locus	N_total_variants	N_total_bp	N_variants_per_kbp	N_novel_allele_seqs	N_novel_coding_allele_seqs
HLA-A	4	861140	0.0046	4	1
HLA-B	29	967059	0.0300	23	6
HLA-C	12	1045091	0.0115	10	1
HLA-DMA	19	1226084	0.0155	14	3
HLA-DMB	65	1569768	0.0414	35	8
HLA-DOA	18	888859	0.0203	12	3
HLA-DOB	53	1035178	0.0512	18	5
HLA-DPA1	20	2161627	0.0093	16	2
HLA-DPA2	1597	1653527	0.9658	90	33
HLA-DPB1	79	2826884	0.0279	29	6
HLA-DPB2	5526	4340402	1.2732	114	32
HLA-DQA1	19	1548662	0.0123	13	3
HLA-DQA2	131	1336311	0.0980	24	2
HLA-DQB1	13	1762054	0.0074	8	3
HLA-DQB2	205	1801470	0.1138	25	8
HLA-DRA	45	1403251	0.0321	21	2
HLA-DRB1	253	3318476	0.0762	97	10
HLA-DRB3	88	1288766	0.0683	40	3
HLA-DRB4	45	1079307	0.0417	17	0
HLA-DRB5	41	500222	0.0820	14	0
HLA-E	6	933517	0.0064	6	0
HLA-F	21	865869	0.0243	15	6
HLA-G	20	771004	0.0259	15	9
HLA-H	11	746754	0.0147	9	1
HLA-J	22	870206	0.0253	11	5
HLA-K	3067	771298	3.9764	36	32
HLA-L	567	913827	0.6205	23	15
HLA-N	28	154441	0.1813	10	0
HLA-P	1649	719257	2.2926	23	13
HLA-S	73	214686	0.3400	9	6
HLA-T	481	539527	0.8915	21	1
HLA-U	743	134310	5.5320	14	12
HLA-V	730	465974	1.5666	17	11
HLA-W	1402	725943	1.9313	55	40
HLA-Y	12	110446	0.1087	3	0
MICA	108	2917897	0.0370	41	10
MICB	263	2906801	0.0905	87	9
TAP1	1766	2280872	0.7743	74	43
TAP2	3400	2609827	1.3028	153	150
