## Supplementary Table 5 for "A pan-MHC reference graph with 246 fully contiguous phased sequences"

C4A~C4B CNVs	MHC Alleles	D'	r2	p value	No. of events
C4A-Ch_long-C4A-Ch_short	DMB*01:01:01:13	1	0.829787234	< 1E-16	5
C4A-Ch_long-C4A-Ch_short	DOA*01:01:11	0.79	0.251959686	7.4E-15	4
C4A-Ch_long-C4A-Ch_short	DOB*01:01:01:23	1	0.546099291	< 1E-16	5
C4A-Ch_long-C4A-Ch_short	DQA1*04:01:01:05	1	0.708206687	< 1E-16	5
C4A-Ch_long-C4A-Ch_short	DQA2*01:07	1	0.442940039	< 1E-16	5
C4A-Ch_long-C4A-Ch_short	DQB1*04:02:01:08	1	0.708206687	< 1E-16	5
C4A-Ch_long-C4A-Ch_short	DQB2*01:01:01:10	1	0.442940039	< 1E-16	5
C4A-Ch_long-C4A-Ch_short	DRA*01:03	1	0.708206687	< 1E-16	5
C4A-Ch_long-C4A-Ch_short	DRB1*03:02:01:01	1	0.708206687	< 1E-16	5
C4A-Ch_long-C4A-Ch_short	DRB3*01:62:01:01	1	0.829787234	< 1E-16	5
C4A-Rg_long-C4A-Rg_long-C4B-Ch_short	B*15:02:01:01	1	0.594936709	< 1E-16	3
C4A-Rg_long-C4A-Rg_long-C4B-Ch_short	C*08:01:01:01	1	0.594936709	< 1E-16	3
C4A-Rg_long-C4A-Rg_long-C4B-Ch_short	MICA*019:01:02	1	0.421338156	< 1E-16	3
C4A-Rg_long-C4A-Rg_long-C4B-Ch_short	MICB*005:02:17	1	0.594936709	< 1E-16	3
C4A-Rg_long-C4B-Ch_long-C4B-Ch_long	DRB3*03:01:03:02	0.66	0.258820361	3.2E-15	2
C4A-Rg_short-C4B-Ch_short	DRB1*14:02:01:01	0.66	0.326324823	< 1E-16	2
C4B-Ch_short	B*08:01:01:01	0.59	0.288597927	< 1E-16	3
C4B-Ch_short	DRA*01:02:02:01	0.74	0.365493264	< 1E-16	3
C4B-Ch_short	DRB1*03:01:01:01	0.74	0.365493264	< 1E-16	3
C4B-Ch_short	MICB*008:01:01	0.74	0.365493264	< 1E-16	3
